# Chaperoning through time - defining DNAJA2 co-chaperone client selectivity via pulse-SILAC and BioID

**DOI:** 10.64898/2026.07.16.739051

**Authors:** Shriya Kamat, Gaetano Calabrese, Vanessa Emnacen-Pankhurst, Chloe Shacham Dupont, Elizabeth Hui, Hailey Eng, Sahil Chandhok, Thibault Mayor

## Abstract

Molecular chaperones are a major driving force ensuring efficient protein folding and regulating proteostasis in the cell. However, it remains unclear how their clients are selected in most cases, especially after the release of nascent protein chains from ribosomes. Here, we present a novel approach that combines pulse metabolic labelling with SILAC and BioID mass spectrometry to temporally resolve protein-protein interactions of a co-chaperone. Using the Hsp70 co-chaperone DNAJA2 as a benchmark, we reveal that two distinct pools of proteins are enriched. In particular, DNAJA2 displays a preferential association with highly structured recently synthesized proteins enriched in β-strands. In contrast, pre-existing proteins captured in our assay exhibit higher intrinsic disorder. In both cases, these proteins tend to be longer and contain a lower net charge compared to the proteome. Notably, these preferential associations are retained upon heat-shock, while interactions with the “older” pool of proteins become more prevalent under these conditions. Through this methodology, we gain novel insights on how co-chaperone-client interactions may occur over the lifespan of a protein to preserve proteostasis.
