## Supplementary material for "Chaperoning through time - defining DNAJA2 co-chaperone client selectivity via pulse-SILAC and BioID": Table S3

### Sheet: PFAM
Category	Term	Count	List Total	Pop Hits	Pop Total	P-Value	Benjamini	Fold Enrichment	Bonferroni	FDR	Fisher Exact	User Ids
PFAM	WD40	10	50	214	20014	2.19e-09	2.61e-07	18.7	2.61e-07	2.58e-07	1.12e-10	O75083,Q13347,Q9BQ67,Q9Y3F4,Q9NNW5,Q96J01,Q6IA86,Q9BV38,Q16576,Q09028
PFAM	CAF1C_H4-bd	3	50	3	20014	1.76e-05	0.00105	400.28	0.00209	0.00104	1.47e-08	Q9BQ67,Q16576,Q09028
PFAM	CPSF_A	2	50	3	20014	0.00733	0.174	266.85	0.583	0.173	1.83e-05	Q16531,Q15393
PFAM	Beta-prop_RSE1_1st	2	50	3	20014	0.00733	0.174	266.85	0.583	0.173	1.83e-05	Q16531,Q15393
PFAM	Beta-prop_RSE1_2nd	2	50	3	20014	0.00733	0.174	266.85	0.583	0.173	1.83e-05	Q16531,Q15393
PFAM	Prot_ATP_ID_OB_C	2	50	6	20014	0.0146	0.29	133.43	0.826	0.287	9.12e-05	P62191,P43686
PFAM	GTP_EFTU_D2	2	50	15	20014	0.0361	0.614	53.37	0.987	0.609	0.000629	Q15029,P41091
PFAM	GTP_EFTU	2	50	21	20014	0.0502	0.747	38.12	0.998	0.74	0.00125	Q15029,P41091
PFAM	AAA_lid_3	2	50	27	20014	0.0641	0.847	29.65	1.00e+0	0.84	0.00206	P62191,P43686

### Sheet: INTERPRO
Category	Term	Count	List Total	Pop Hits	Pop Total	P-Value	Benjamini	Fold Enrichment	Bonferroni	FDR	Fisher Exact	User Ids
INTERPRO	WD40_repeat_dom_sf	14	50	312	20834	2.4e-13	6.2e-11	18.7	6.2e-11	6.11e-11	1.23e-14	Q13347,Q9BQ67,Q12834,Q9NNW5,Q96J01,Q6IA86,Q09028,O75083,Q9Y3F4,Q16531,P49754,Q9BV38,Q16576,Q15393
INTERPRO	WD40/YVTN_repeat-like_dom_sf	14	50	358	20834	1.38e-12	1.78e-10	16.29	3.56e-10	1.75e-10	8.15e-14	Q13347,Q9BQ67,Q12834,Q9NNW5,Q96J01,Q6IA86,Q09028,O75083,Q9Y3F4,Q16531,P49754,Q9BV38,Q16576,Q15393
INTERPRO	WD40_rpt	11	50	276	20834	7.38e-10	6.34e-08	16.61	1.9e-07	6.24e-08	4.27e-11	O75083,Q13347,Q9BQ67,Q9Y3F4,Q12834,Q9NNW5,Q96J01,Q6IA86,Q9BV38,Q16576,Q09028
INTERPRO	WD40_PAC1	7	50	97	20834	1.04e-07	6.68e-06	30.07	2.67e-05	6.58e-06	3.23e-09	O75083,Q9BQ67,Q9Y3F4,Q96J01,Q9BV38,Q16576,Q09028
INTERPRO	Histone-bd_RBBP4-like_N	3	50	3	20834	1.62e-05	0.000838	416.68	0.00418	0.000825	1.3e-08	Q9BQ67,Q16576,Q09028
INTERPRO	WD40_repeat_CS	6	50	148	20834	2.51e-05	0.00108	16.89	0.00644	0.00106	1.43e-06	O75083,Q13347,Q9BQ67,Q9BV38,Q16576,Q09028
INTERPRO	AAA+_ATPase	4	50	141	20834	0.00445	0.14	11.82	0.684	0.138	0.000364	Q8NCM8,P61221,P62191,P43686
INTERPRO	WD_repeat_RBAP46/RBAP48/MSI1	2	50	2	20834	0.0047	0.14	416.68	0.703	0.138	5.64e-06	Q16576,Q09028
INTERPRO	Quinoprotein_ADH-like_sf	3	50	50	20834	0.00618	0.14	25	0.798	0.138	0.000235	O75083,Q9Y3F4,Q16531
INTERPRO	RSE1/DDB1/CPSF1_C	2	50	3	20834	0.00704	0.14	277.79	0.838	0.138	1.69e-05	Q16531,Q15393
INTERPRO	RSE1/DDB1/CFT1	2	50	3	20834	0.00704	0.14	277.79	0.838	0.138	1.69e-05	Q16531,Q15393
INTERPRO	Beta-prop_RSE1/DDB1/CPSF1_1st	2	50	3	20834	0.00704	0.14	277.79	0.838	0.138	1.69e-05	Q16531,Q15393
INTERPRO	Beta-prop_RSE1/DDB1/CPSF1_2nd	2	50	3	20834	0.00704	0.14	277.79	0.838	0.138	1.69e-05	Q16531,Q15393
INTERPRO	Prot_ATP_ID_OB_2nd	2	50	6	20834	0.014	0.259	138.89	0.974	0.255	8.42e-05	P62191,P43686
INTERPRO	26S_Proteasome_ATPase	2	50	7	20834	0.0164	0.281	119.05	0.986	0.277	0.000118	P62191,P43686
INTERPRO	P-loop_NTPase	7	50	914	20834	0.0197	0.317	3.19	0.994	0.312	0.00588	Q15029,Q8NCM8,P61221,Q9NTJ3,P62191,P41091,P43686
INTERPRO	EFTu-like_2	2	50	15	20834	0.0347	0.527	55.56	1.00e+0	0.519	0.000581	Q15029,P41091
INTERPRO	aa-tRNA-synth_II	2	50	18	20834	0.0415	0.595	46.3	1.00e+0	0.586	0.000843	P49591,Q9Y285
INTERPRO	T_Tr_GTP-bd_dom	2	50	21	20834	0.0483	0.655	39.68	1.00e+0	0.645	0.00115	Q15029,P41091
INTERPRO	AAA_lid_3	2	50	27	20834	0.0616	0.757	30.87	1.00e+0	0.745	0.00191	P62191,P43686
INTERPRO	aa-tRNA-synth_II/BPL/LPL	2	50	27	20834	0.0616	0.757	30.87	1.00e+0	0.745	0.00191	P49591,Q9Y285
INTERPRO	ATPase_AAA_CS	2	50	29	20834	0.066	0.766	28.74	1.00e+0	0.754	0.0022	P62191,P43686
INTERPRO	Transl_B-barrel_sf	2	50	30	20834	0.0682	0.766	27.78	1.00e+0	0.754	0.00235	Q15029,P41091
