## Supplementary material for "Chaperoning through time - defining DNAJA2 co-chaperone client selectivity via pulse-SILAC and BioID": Table S5

### Sheet: Sheet1
Mayor Lab BPM	Plasmid	Gene	Backbone
1825	pcDNA5 FRT/TO DNAJA1-BioID2	BioID2, Rluc	pcDNA5 FRT/TO
1934	pCDNA5 FRT/TO ccdB 3xHA	ccdB	pcDNA5 FRT/TO
1935	pCDNA5 FRT/TO WDR1 3xHA	WDR1	pcDNA5 FRT/TO
1936	pCDNA5 FRT/TO RBBP7 3xHA	RBBP7	pcDNA5 FRT/TO
1774	pcDNA5 FRT/TO ccdB-BioID2	ccdB	pcDNA5 FRT/TO
1778	pcDNA5 FRT/TO RLuc-BioID2	BioID2, Rluc	pcDNA5 FRT/TO
1782	pcDNA5 FRT/TO DNAJA2-BioID2	BioID2, Rluc	pcDNA5 FRT/TO
2143	pcDNA5 FRT/TO (kozak) UltraID-WDR1-3xHA	UltraID-WDR1-WT	pcDNA5 FRT/TO
2149	pcDNA5 FRT/TO (kozak) UltraID-3xHA	UltraID	pcDNA5 FRT/TO
2190	pCDNA5 FRT/TO (kozak) UltraID WDR1 L293F 3xHA	UltraID; WDR1 L293F	pcDNA5 FRT/TO
1770	pDONR223 DNAJA2 Entry	DNAJA2	pDONR223
1831	pDONR223 HSPA1A Entry	HSPA1A	pDONR223
1839	pDONR223 WDR1 Entry	WDR1	pDONR223
1929	pDONR223 RBBP7 Entry	RBBP7	pDONR223
1801	pDONR223 DNAJA1 hORF81_73-76_J11_170 Entry	DNAJA1	pDONR223
2087	psTV2 -N UltraID	UltraID	psTV2						na				Gift from Mikko Taipale
